# Multi-Omics Integration Predicts Cell-Specific Gene Regulatory Response and Rhizosphere Dynamics in Maize Root Fertilizer Treatment

**DOI:** 10.64898/2026.08.16.744839

**Authors:** Jade Horcoff, Anuradha Goswami, Bharat Mishra

## Abstract

Improving nitrogen use efficiency in maize (Zea mays) requires understanding how distinct root cell types and regulatory networks process fertilizer inputs. Given the current limited understanding of fertilizer-induced, cell-type-resolved maize roots and regulatory networks, computational biology frameworks are needed to model and predict how nutrient inputs are translated into transcriptional responses. Here, we integrated fertilizer-induced maize root bulk RNA-seq with reference atlases of single-cell RNA-seq and scATAC-seq to construct and predict a cell-specific regulome of the maize root under inorganic and mixed amendments. We demonstrate that inorganic fertilization induced stress associated and management pathways. Regulome analysis identified transcription factors (TF) from the AP2/ERF, NAC, HSF, and WRKY superfamilies that were preferentially active across root tissues. Deconvolution of the regulome onto single-cell atlases predicted core TF activity to the vascular cylinder and pith across both regimes, while mature cortex regulatory programs diverged. Construction of a gene regulatory network revealed that shared TF–target edges maintained the same regulatory orientation across fertilizer regimes. However, a small number of stress related TFs, including WRKY24, DREB1A, and NAC61, underwent a directional change between fertilization treatments. In silico knockout analysis predicted the activation targets for six of the seven regulators in their resident vascular/pith tissues, indicating the network behaves as a coherent, perturbable system. Additionally, soil metagenomic analysis showed that host soil microbial functions overlap with differentially expressed genes (DEGs) in shared functional categories, linking host regulome dynamics to rhizosphere processes. These findings and predictions suggest that the maize root regulome is spatially organized and dynamically reprogrammed by master regulators, predicting high-priority candidate nodes for engineering improved nutrient use efficiency.
