## Supplementary material for "Multi-Omics Integration Predicts Cell-Specific Gene Regulatory Response and Rhizosphere Dynamics in Maize Root Fertilizer Treatment": Table S2

### Sheet: Table S2
Table S2: Single cell deconvolution of fertilizer induced maize roots.
Worksheet No.	Details of Sheets
1	NNLS cell-type proportion estimates across three fertilizer regimes
2	deconvolution benchmark between NNLS and DNN
3	Cell type resolved GO enrichment of fertilizer response

### Sheet: NNLS cell-type proportion
Cell Type	Control	Inorganic	Mixed	Δ (NPK − CK)	Δ (OMNPK − CK)
Mature Cortex II	0.110 ± 0.022	0.115 ± 0.034	0.036 ± 0.051	0.004	−0.074
Xylem	0.523 ± 0.037	0.497 ± 0.021	0.486 ± 0.053	−0.026	−0.036
Initials	0.021 ± 0.029	0.000 ± 0.000	0.000 ± 0.000	−0.021	−0.021
Epidermis/LRC	0.020 ± 0.008	0.000 ± 0.000	0.000 ± 0.000	−0.020	−0.020
QC	0.106 ± 0.043	0.151 ± 0.006	0.108 ± 0.051	0.044	0.002
Stele	0.062 ± 0.027	0.099 ± 0.036	0.097 ± 0.009	0.037	0.035
Early Stele	0.012 ± 0.017	0.028 ± 0.039	0.061 ± 0.031	0.016	0.049
Mature Outer Cortex I	0.146 ± 0.024	0.111 ± 0.023	0.211 ± 0.088	−0.035	0.065

### Sheet: deconvolution_benchmark
	NNLS_mean	Scaden_mean	NNLS_zeroed	Scaden_zeroed
Early Stele	0.0337375	0.055415	FALSE	FALSE
Mature Cortex I	0	0.0143256	TRUE	FALSE
Mature Outer Cortex I	0.1557723210594346	0.061060886918483305	FALSE	FALSE
Stele	0.0860293	0.023715099897555016	FALSE	FALSE
Pericycle	0	0.0318463	TRUE	FALSE
Mature Pith	0	0.10362146720844095	TRUE	FALSE
Mature Endodermis	0	0.0750421	TRUE	FALSE
Epidermis/LRC	0.00654867	0.0890314	FALSE	FALSE
Early Cortex I	0	0.0330355	TRUE	FALSE
Mature Stele	0	0.018628686932648783	TRUE	FALSE
Phloem	0	0.0114634	TRUE	FALSE
Early Pith	0	0.018538798923188587	TRUE	FALSE
Endodermis Initials	0	0.0741375	TRUE	FALSE
Mature Outer Cortex II	0	0.0090098	TRUE	FALSE
Early Cortex II	0	0.00938971	TRUE	FALSE
Xylem	0.5021269959656938	0.15200263813568857	FALSE	FALSE
Early Endodermis	0	0.0413709	TRUE	FALSE
Cortex Initials	0	0.0430989	TRUE	FALSE
QC	0.12189854414435536	0.0871784	FALSE	FALSE
Mature Cortex II	0.0870257	0.00583985	FALSE	FALSE
Initials	0.00686088	0.026156647408651267	FALSE	FALSE

### Sheet: celltype_GO
treatment	cell_type	GO	term	k	K	n_deg_in_ct	expected	fold	pval	padj
Inorganic	Cortex Initials	GO:0005737	cytoplasm	9	1541	47	3.1	2.9	0.00320525	0.0192315
Inorganic	Cortex Initials	GO:0005739	mitochondrion	4	499	47	1	3.99	0.0177625	0.0532875
Inorganic	Cortex Initials	GO:0005886	plasma membrane	4	770	47	1.55	2.58	0.0684555	0.136911
Inorganic	Cortex Initials	GO:0055085	transmembrane transport	3	559	47	1.12	2.67	0.102102	0.153153
Inorganic	Cortex Initials	GO:0006468	protein phosphorylation	4	1314	47	2.64	1.51	0.27079	0.324948
Inorganic	Cortex Initials	GO:0016020	membrane	4	1827	47	3.67	1.09	0.506296	0.506296
Inorganic	Early Cortex I	GO:0005975	carbohydrate metabolic process	4	369	48	0.76	5.28	0.00688385	0.0215883
Inorganic	Early Cortex I	GO:0004553	hydrolase activity, hydrolyzing O-glycosyl compounds	3	192	48	0.39	7.61	0.00719611	0.0215883
Inorganic	Early Cortex I	GO:0005829	cytosol	5	783	48	1.61	3.11	0.0217546	0.0435093
Inorganic	Early Cortex I	GO:0055085	transmembrane transport	3	559	48	1.15	2.61	0.107076	0.160613
Inorganic	Early Cortex I	GO:0016020	membrane	6	1827	48	3.75	1.6	0.169637	0.203565
Inorganic	Early Cortex I	GO:0006355	regulation of DNA-templated transcription	3	1365	48	2.8	1.07	0.537298	0.537298
Inorganic	Early Cortex II	GO:0030527	structural constituent of chromatin	8	90	12	0.05	173.13	1.71807e-17	6.87226e-17
Inorganic	Early Cortex II	GO:0000786	nucleosome	8	103	12	0.05	151.28	5.25934e-17	1.05187e-16
Inorganic	Early Cortex II	GO:0046982	protein heterodimerization activity	8	141	12	0.07	110.51	6.96122e-16	9.28163e-16
Inorganic	Early Cortex II	GO:0003677	DNA binding	9	1205	12	0.62	14.55	4.77838e-10	4.77838e-10
Inorganic	Early Endodermis	GO:0003700	DNA-binding transcription factor activity	4	1131	31	1.5	2.67	0.0608255	0.150515
Inorganic	Early Endodermis	GO:0008270	zinc ion binding	3	807	31	1.07	2.8	0.0903089	0.150515
Inorganic	Early Endodermis	GO:0005886	plasma membrane	3	770	31	1.02	2.94	0.081015	0.150515
Inorganic	Early Endodermis	GO:0016020	membrane	4	1827	31	2.42	1.65	0.22089	0.270505
Inorganic	Early Endodermis	GO:0006355	regulation of DNA-templated transcription	3	1365	31	1.81	1.66	0.270505	0.270505
Inorganic	Early Pith	GO:0055085	transmembrane transport	3	559	37	0.88	3.39	0.0580593	0.174178
Inorganic	Early Pith	GO:0003677	DNA binding	5	1205	37	1.91	2.62	0.0400572	0.174178
Inorganic	Early Pith	GO:0006355	regulation of DNA-templated transcription	4	1365	37	2.16	1.85	0.167846	0.335693
Inorganic	Early Pith	GO:0016020	membrane	4	1827	37	2.89	1.38	0.327493	0.345584
Inorganic	Early Pith	GO:0003700	DNA-binding transcription factor activity	3	1131	37	1.79	1.68	0.265305	0.345584
Inorganic	Early Pith	GO:0006468	protein phosphorylation	3	1314	37	2.08	1.44	0.345584	0.345584
Inorganic	Early Stele	GO:0005886	plasma membrane	3	770	19	0.63	4.79	0.0232867	0.0232867
Inorganic	Endodermis Initials	GO:0006633	fatty acid biosynthetic process	6	81	57	0.2	30.37	4.52356e-08	5.42828e-07
Inorganic	Endodermis Initials	GO:0004315	3-oxoacyl-[acyl-carrier-protein] synthase activity	3	8	57	0.02	153.76	7.63512e-07	4.58107e-06
Inorganic	Endodermis Initials	GO:0030126	COPI vesicle coat	3	34	57	0.08	36.18	7.7994e-05	0.000311976
Inorganic	Endodermis Initials	GO:0006890	retrograde vesicle-mediated transport, Golgi to endoplasmic reticulum	3	46	57	0.11	26.74	0.000193789	0.000581367
Inorganic	Endodermis Initials	GO:0005886	plasma membrane	7	770	57	1.88	3.73	0.00258922	0.00621412
Inorganic	Endodermis Initials	GO:0007165	signal transduction	3	154	57	0.38	7.99	0.00632806	0.0126561
Inorganic	Endodermis Initials	GO:0005525	GTP binding	3	315	57	0.77	3.91	0.0416116	0.0713341
Inorganic	Endodermis Initials	GO:0004674	protein serine/threonine kinase activity	3	404	57	0.99	3.04	0.0757733	0.11366
Inorganic	Endodermis Initials	GO:0005829	cytosol	4	783	57	1.91	2.09	0.123472	0.148166
Inorganic	Endodermis Initials	GO:0005739	mitochondrion	3	499	57	1.22	2.47	0.122124	0.148166
Inorganic	Endodermis Initials	GO:0006468	protein phosphorylation	5	1314	57	3.2	1.56	0.215801	0.23542
Inorganic	Endodermis Initials	GO:0016020	membrane	3	1827	57	4.46	0.67	0.833078	0.833078
Inorganic	Epidermis/LRC	GO:0015112	nitrate transmembrane transporter activity	3	7	60	0.02	166.94	5.58839e-07	7.82375e-06
Inorganic	Epidermis/LRC	GO:0004672	protein kinase activity	7	854	60	2.19	3.19	0.00608738	0.0426117
Inorganic	Epidermis/LRC	GO:0006457	protein folding	3	169	60	0.43	6.91	0.00940063	0.0438696
Inorganic	Epidermis/LRC	GO:0055085	transmembrane transport	5	559	60	1.44	3.48	0.0142636	0.0499225
Inorganic	Epidermis/LRC	GO:0020037	heme binding	4	498	60	1.28	3.13	0.0389666	0.109107
Inorganic	Epidermis/LRC	GO:0006468	protein phosphorylation	7	1314	60	3.37	2.08	0.0504298	0.117669
Inorganic	Epidermis/LRC	GO:0005506	iron ion binding	3	364	60	0.93	3.21	0.0669695	0.133939
Inorganic	Epidermis/LRC	GO:0016887	ATP hydrolysis activity	3	485	60	1.25	2.41	0.128424	0.224741
Inorganic	Epidermis/LRC	GO:0016020	membrane	7	1827	60	4.69	1.49	0.186379	0.283017
Inorganic	Epidermis/LRC	GO:0005737	cytoplasm	6	1541	60	3.96	1.52	0.202155	0.283017
Inorganic	Epidermis/LRC	GO:0005829	cytosol	3	783	60	2.01	1.49	0.326069	0.380414
Inorganic	Epidermis/LRC	GO:0005886	plasma membrane	3	770	60	1.98	1.52	0.316872	0.380414
Inorganic	Epidermis/LRC	GO:0003700	DNA-binding transcription factor activity	3	1131	60	2.9	1.03	0.560287	0.603386
Inorganic	Epidermis/LRC	GO:0006355	regulation of DNA-templated transcription	3	1365	60	3.5	0.86	0.688629	0.688629
Inorganic	Initials	GO:0005874	microtubule	6	80	56	0.19	31.3	3.76482e-08	4.14131e-07
Inorganic	Initials	GO:0005525	GTP binding	8	315	56	0.75	10.6	8.06696e-07	4.43683e-06
Inorganic	Initials	GO:0003924	GTPase activity	7	276	56	0.66	10.59	4.1987e-06	1.53952e-05
Inorganic	Initials	GO:0005200	structural constituent of cytoskeleton	3	41	56	0.1	30.54	0.000130202	0.000358054
Inorganic	Initials	GO:0007017	microtubule-based process	3	56	56	0.13	22.36	0.000330067	0.000726148
Inorganic	Initials	GO:0008017	microtubule binding	4	189	56	0.45	8.83	0.00109571	0.0020088
Inorganic	Initials	GO:0006886	intracellular protein transport	3	167	56	0.4	7.5	0.0075272	0.0118285
Inorganic	Initials	GO:0016020	membrane	9	1827	56	4.38	2.06	0.0286824	0.0394382
Inorganic	Initials	GO:0005829	cytosol	5	783	56	1.88	2.67	0.0391181	0.047811
Inorganic	Initials	GO:0005886	plasma membrane	3	770	56	1.84	1.63	0.280648	0.308713
Inorganic	Initials	GO:0005737	cytoplasm	4	1541	56	3.69	1.08	0.509335	0.509335
Inorganic	Mature Cortex II	GO:0005509	calcium ion binding	4	329	43	0.61	6.61	0.00308765	0.0123506
Inorganic	Mature Cortex II	GO:0005886	plasma membrane	5	770	43	1.42	3.53	0.0131068	0.0262137
Inorganic	Mature Cortex II	GO:0005739	mitochondrion	3	499	43	0.92	3.27	0.0637159	0.0849545
Inorganic	Mature Cortex II	GO:0016020	membrane	5	1827	43	3.36	1.49	0.243522	0.243522
Inorganic	Mature Endodermis	GO:0020037	heme binding	5	498	50	1.07	4.69	0.00414379	0.0497254
Inorganic	Mature Endodermis	GO:0004497	monooxygenase activity	3	261	50	0.56	5.37	0.0183457	0.0733828
Inorganic	Mature Endodermis	GO:0016705	oxidoreductase activity, acting on paired donors, with incorporation or reduction of molecular oxygen	3	252	50	0.54	5.56	0.0167273	0.0733828
Inorganic	Mature Endodermis	GO:0004672	protein kinase activity	5	854	50	1.83	2.74	0.0352168	0.0845203
Inorganic	Mature Endodermis	GO:0005509	calcium ion binding	3	329	50	0.7	4.26	0.0333133	0.0845203
Inorganic	Mature Endodermis	GO:0005506	iron ion binding	3	364	50	0.78	3.85	0.0428906	0.0857811
Inorganic	Mature Endodermis	GO:0006468	protein phosphorylation	6	1314	50	2.81	2.13	0.0603018	0.103374
Inorganic	Mature Endodermis	GO:0003700	DNA-binding transcription factor activity	5	1131	50	2.42	2.07	0.0930877	0.139632
Inorganic	Mature Endodermis	GO:0005737	cytoplasm	6	1541	50	3.3	1.82	0.109422	0.145896
Inorganic	Mature Endodermis	GO:0016020	membrane	5	1827	50	3.91	1.28	0.352409	0.384446
Inorganic	Mature Endodermis	GO:0006355	regulation of DNA-templated transcription	4	1365	50	2.92	1.37	0.334238	0.384446
Inorganic	Mature Endodermis	GO:0003677	DNA binding	3	1205	50	2.58	1.16	0.480002	0.480002
Inorganic	Mature Outer Cortex I	GO:0004497	monooxygenase activity	4	261	57	0.64	6.28	0.00377487	0.0138412
Inorganic	Mature Outer Cortex I	GO:0016705	oxidoreductase activity, acting on paired donors, with incorporation or reduction of molecular oxygen	4	252	57	0.61	6.51	0.00333119	0.0138412
Inorganic	Mature Outer Cortex I	GO:0005506	iron ion binding	5	364	57	0.89	5.63	0.00192208	0.0138412
Inorganic	Mature Outer Cortex I	GO:0005829	cytosol	6	783	57	1.91	3.14	0.0118006	0.0324517
Inorganic	Mature Outer Cortex I	GO:0020037	heme binding	4	498	57	1.21	3.29	0.0331522	0.0729349
Inorganic	Mature Outer Cortex I	GO:0005975	carbohydrate metabolic process	3	369	57	0.9	3.33	0.0611734	0.112151
Inorganic	Mature Outer Cortex I	GO:0055085	transmembrane transport	3	559	57	1.36	2.2	0.155653	0.244597
Inorganic	Mature Outer Cortex I	GO:0016020	membrane	6	1827	57	4.46	1.35	0.285445	0.38438
Inorganic	Mature Outer Cortex I	GO:0008270	zinc ion binding	3	807	57	1.97	1.52	0.314493	0.38438
Inorganic	Mature Outer Cortex I	GO:0006355	regulation of DNA-templated transcription	4	1365	57	3.33	1.2	0.428283	0.471111
Inorganic	Mature Outer Cortex I	GO:0005737	cytoplasm	3	1541	57	3.76	0.8	0.73448	0.73448
Inorganic	Mature Outer Cortex II	GO:0004601	peroxidase activity	3	182	39	0.3	9.88	0.00345444	0.0172722
Inorganic	Mature Outer Cortex II	GO:0055085	transmembrane transport	4	559	39	0.93	4.29	0.0137376	0.034344
Inorganic	Mature Outer Cortex II	GO:0005829	cytosol	3	783	39	1.31	2.3	0.141478	0.235796
Inorganic	Mature Outer Cortex II	GO:0003723	RNA binding	3	993	39	1.66	1.81	0.22936	0.2867
Inorganic	Mature Outer Cortex II	GO:0016020	membrane	4	1827	39	3.05	1.31	0.363991	0.363991
Inorganic	Mature Pith	GO:0042744	hydrogen peroxide catabolic process	5	160	35	0.24	20.87	3.88335e-06	1.16224e-05
Inorganic	Mature Pith	GO:0006979	response to oxidative stress	5	166	35	0.25	20.11	4.64895e-06	1.16224e-05
Inorganic	Mature Pith	GO:0004601	peroxidase activity	5	182	35	0.27	18.35	7.27892e-06	1.21315e-05
Inorganic	Mature Pith	GO:0008171	O-methyltransferase activity	3	41	35	0.06	48.86	3.15384e-05	3.9423e-05
Inorganic	Mature Pith	GO:0020037	heme binding	6	498	35	0.75	8.05	8.71941e-05	8.71941e-05
Inorganic	Mature Stele	GO:0046983	protein dimerization activity	3	508	26	0.57	5.31	0.0183115	0.0549346
Inorganic	Mature Stele	GO:0005886	plasma membrane	3	770	26	0.86	3.5	0.0527856	0.0791784
Inorganic	Mature Stele	GO:0005737	cytoplasm	3	1541	26	1.71	1.75	0.243752	0.243752
Inorganic	Pericycle	GO:0000287	magnesium ion binding	3	142	20	0.12	24.69	0.000232043	0.000928174
Inorganic	Pericycle	GO:0003729	mRNA binding	3	337	20	0.29	10.4	0.00282335	0.00564671
Inorganic	Pericycle	GO:0005829	cytosol	3	783	20	0.67	4.48	0.0279215	0.0372287
Inorganic	Pericycle	GO:0005737	cytoplasm	4	1541	20	1.32	3.03	0.0390395	0.0390395
Inorganic	Phloem	GO:0020037	heme binding	4	498	23	0.49	8.16	0.00130718	0.00261436
Inorganic	Phloem	GO:0016020	membrane	6	1827	23	1.8	3.34	0.00716485	0.00716485
Inorganic	QC	GO:0005829	cytosol	6	783	54	1.81	3.32	0.00913375	0.07307
Inorganic	QC	GO:0005737	cytoplasm	8	1541	54	3.56	2.25	0.024333	0.0973319
Inorganic	QC	GO:0003723	RNA binding	5	993	54	2.29	2.18	0.0785139	0.20937
Inorganic	QC	GO:0003677	DNA binding	5	1205	54	2.78	1.8	0.14456	0.28912
Inorganic	QC	GO:0003700	DNA-binding transcription factor activity	4	1131	54	2.61	1.53	0.264576	0.381314
Inorganic	QC	GO:0008270	zinc ion binding	3	807	54	1.86	1.61	0.285986	0.381314
Inorganic	QC	GO:0006355	regulation of DNA-templated transcription	4	1365	54	3.15	1.27	0.388185	0.44364
Inorganic	QC	GO:0016020	membrane	3	1827	54	4.22	0.71	0.804583	0.804583
Inorganic	Stele	GO:0020037	heme binding	7	498	65	1.38	5.05	0.000457864	0.00549437
Inorganic	Stele	GO:0004497	monooxygenase activity	3	261	65	0.73	4.13	0.0362258	0.108677
Inorganic	Stele	GO:0016705	oxidoreductase activity, acting on paired donors, with incorporation or reduction of molecular oxygen	3	252	65	0.7	4.28	0.0331657	0.108677
Inorganic	Stele	GO:0005506	iron ion binding	4	364	65	1.01	3.95	0.0186095	0.108677
Inorganic	Stele	GO:0005737	cytoplasm	8	1541	65	4.29	1.87	0.0630273	0.134125
Inorganic	Stele	GO:0043565	sequence-specific DNA binding	3	336	65	0.93	3.21	0.0670623	0.134125
Inorganic	Stele	GO:0005975	carbohydrate metabolic process	3	369	65	1.03	2.92	0.0834579	0.143071
Inorganic	Stele	GO:0006355	regulation of DNA-templated transcription	5	1365	65	3.8	1.32	0.330075	0.495112
Inorganic	Stele	GO:0004672	protein kinase activity	3	854	65	2.38	1.26	0.42571	0.567614
Inorganic	Stele	GO:0006468	protein phosphorylation	4	1314	65	3.65	1.09	0.500448	0.600538
Inorganic	Stele	GO:0016020	membrane	5	1827	65	5.08	0.98	0.581493	0.634356
Inorganic	Stele	GO:0003677	DNA binding	3	1205	65	3.35	0.9	0.658162	0.658162
Inorganic	Xylem	GO:0009834	plant-type secondary cell wall biogenesis	5	51	90	0.2	25.46	1.5458e-06	2.78244e-05
Inorganic	Xylem	GO:0008017	microtubule binding	7	189	90	0.73	9.62	8.58165e-06	6.61218e-05
Inorganic	Xylem	GO:0016760	cellulose synthase (UDP-forming) activity	4	36	90	0.14	28.85	1.10203e-05	6.61218e-05
Inorganic	Xylem	GO:0030244	cellulose biosynthetic process	4	40	90	0.15	25.97	1.68979e-05	7.60407e-05
Inorganic	Xylem	GO:0003777	microtubule motor activity	4	64	90	0.25	16.23	0.000109487	0.000394154
Inorganic	Xylem	GO:0007018	microtubule-based movement	4	73	90	0.28	14.23	0.000182674	0.000548021
Inorganic	Xylem	GO:0005794	Golgi apparatus	5	298	90	1.15	4.36	0.00592918	0.0152465
Inorganic	Xylem	GO:0006468	protein phosphorylation	11	1314	90	5.06	2.17	0.0120355	0.0216638
Inorganic	Xylem	GO:0005886	plasma membrane	8	770	90	2.97	2.7	0.00967203	0.0216638
Inorganic	Xylem	GO:0000139	Golgi membrane	3	120	90	0.46	6.49	0.0112143	0.0216638
Inorganic	Xylem	GO:0004674	protein serine/threonine kinase activity	5	404	90	1.56	3.21	0.0199965	0.0327215
Inorganic	Xylem	GO:0016020	membrane	13	1827	90	7.04	1.85	0.0224909	0.0337364
Inorganic	Xylem	GO:0004672	protein kinase activity	7	854	90	3.29	2.13	0.0465878	0.0645061
Inorganic	Xylem	GO:0016887	ATP hydrolysis activity	4	485	90	1.87	2.14	0.117435	0.150987
Inorganic	Xylem	GO:0046872	metal ion binding	3	336	90	1.29	2.32	0.139972	0.157469
Inorganic	Xylem	GO:0005737	cytoplasm	9	1541	90	5.93	1.52	0.138399	0.157469
Inorganic	Xylem	GO:0005829	cytosol	4	783	90	3.02	1.33	0.35619	0.377142
Inorganic	Xylem	GO:0006355	regulation of DNA-templated transcription	3	1365	90	5.26	0.57	0.902697	0.902697
Mixed	Cortex Initials	GO:0016020	membrane	7	1827	35	2.74	2.56	0.0170241	0.0255362
Mixed	Cortex Initials	GO:0055085	transmembrane transport	4	559	35	0.84	4.78	0.00942299	0.0255362
Mixed	Cortex Initials	GO:0005737	cytoplasm	3	1541	35	2.31	1.3	0.40878	0.40878
Mixed	Early Cortex I	GO:0005975	carbohydrate metabolic process	4	369	33	0.52	7.68	0.00174198	0.00620922
Mixed	Early Cortex I	GO:0004553	hydrolase activity, hydrolyzing O-glycosyl compounds	3	192	33	0.27	11.07	0.00248369	0.00620922
Mixed	Early Cortex I	GO:0005829	cytosol	3	783	33	1.11	2.71	0.0974406	0.162401
Mixed	Early Cortex I	GO:0016020	membrane	4	1827	33	2.58	1.55	0.255568	0.31946
Mixed	Early Cortex I	GO:0005737	cytoplasm	3	1541	33	2.18	1.38	0.372356	0.372356
Mixed	Early Endodermis	GO:0022857	transmembrane transporter activity	3	244	31	0.32	9.27	0.00407119	0.0203559
Mixed	Early Endodermis	GO:0005886	plasma membrane	4	770	31	1.02	3.92	0.0181475	0.0453687
Mixed	Early Endodermis	GO:0006355	regulation of DNA-templated transcription	4	1365	31	1.81	2.21	0.104361	0.173934
Mixed	Early Endodermis	GO:0016020	membrane	4	1827	31	2.42	1.65	0.22089	0.22089
Mixed	Early Endodermis	GO:0003677	DNA binding	3	1205	31	1.6	1.88	0.21326	0.22089
Mixed	Early Pith	GO:0005829	cytosol	5	783	26	0.87	5.74	0.00152594	0.00152594
Mixed	Early Stele	GO:0005886	plasma membrane	5	770	23	0.76	6.6	0.000786534	0.0023596
Mixed	Early Stele	GO:0005975	carbohydrate metabolic process	3	369	23	0.36	8.26	0.0054683	0.00820245
Mixed	Early Stele	GO:0006468	protein phosphorylation	3	1314	23	1.29	2.32	0.136366	0.136366
Mixed	Endodermis Initials	GO:0008168	methyltransferase activity	5	81	87	0.3	16.58	1.30503e-05	0.000274056
Mixed	Endodermis Initials	GO:0006633	fatty acid biosynthetic process	4	81	87	0.3	13.27	0.000239487	0.00165385
Mixed	Endodermis Initials	GO:0005768	endosome	4	85	87	0.32	12.64	0.000288181	0.00165385
Mixed	Endodermis Initials	GO:0005802	trans-Golgi network	4	87	87	0.32	12.35	0.00031502	0.00165385
Mixed	Endodermis Initials	GO:0009834	plant-type secondary cell wall biogenesis	3	51	87	0.19	15.8	0.000911825	0.00382966
Mixed	Endodermis Initials	GO:0007165	signal transduction	4	154	87	0.57	6.98	0.00264063	0.00924222
Mixed	Endodermis Initials	GO:0006468	protein phosphorylation	12	1314	87	4.89	2.45	0.00338199	0.010146
Mixed	Endodermis Initials	GO:0004672	protein kinase activity	9	854	87	3.18	2.83	0.00448306	0.011768
Mixed	Endodermis Initials	GO:0005886	plasma membrane	8	770	87	2.87	2.79	0.00793997	0.0185266
Mixed	Endodermis Initials	GO:0016757	glycosyltransferase activity	3	164	87	0.61	4.91	0.023408	0.0491568
Mixed	Endodermis Initials	GO:0043565	sequence-specific DNA binding	4	336	87	1.25	3.2	0.0368543	0.0703583
Mixed	Endodermis Initials	GO:0016567	protein ubiquitination	4	352	87	1.31	3.05	0.0425161	0.0744032
Mixed	Endodermis Initials	GO:0003700	DNA-binding transcription factor activity	8	1131	87	4.21	1.9	0.0595215	0.0915688
Mixed	Endodermis Initials	GO:0004674	protein serine/threonine kinase activity	4	404	87	1.5	2.66	0.064127	0.0915688
Mixed	Endodermis Initials	GO:0061630	ubiquitin protein ligase activity	3	248	87	0.92	3.25	0.0654063	0.0915688
Mixed	Endodermis Initials	GO:0005509	calcium ion binding	3	329	87	1.22	2.45	0.124362	0.163225
Mixed	Endodermis Initials	GO:0006355	regulation of DNA-templated transcription	8	1365	87	5.08	1.57	0.135276	0.167105
Mixed	Endodermis Initials	GO:0003677	DNA binding	6	1205	87	4.49	1.34	0.292012	0.340681
Mixed	Endodermis Initials	GO:0016020	membrane	7	1827	87	6.8	1.03	0.525424	0.580732
Mixed	Endodermis Initials	GO:0005829	cytosol	3	783	87	2.91	1.03	0.561394	0.589464
Mixed	Endodermis Initials	GO:0005737	cytoplasm	4	1541	87	5.74	0.7	0.833543	0.833543
Mixed	Epidermis/LRC	GO:0004672	protein kinase activity	7	854	62	2.27	3.09	0.00728223	0.0364112
Mixed	Epidermis/LRC	GO:0016787	hydrolase activity	3	135	62	0.36	8.38	0.00555912	0.0364112
Mixed	Epidermis/LRC	GO:0003700	DNA-binding transcription factor activity	6	1131	62	3	2	0.0786501	0.131084
Mixed	Epidermis/LRC	GO:0005975	carbohydrate metabolic process	3	369	62	0.98	3.06	0.074737	0.131084
Mixed	Epidermis/LRC	GO:0006468	protein phosphorylation	7	1314	62	3.49	2.01	0.058406	0.131084
Mixed	Epidermis/LRC	GO:0005886	plasma membrane	5	770	62	2.04	2.45	0.0532529	0.131084
Mixed	Epidermis/LRC	GO:0003677	DNA binding	6	1205	62	3.2	1.88	0.0992587	0.141798
Mixed	Epidermis/LRC	GO:0006355	regulation of DNA-templated transcription	6	1365	62	3.62	1.66	0.15265	0.190813
Mixed	Epidermis/LRC	GO:0005737	cytoplasm	6	1541	62	4.09	1.47	0.223426	0.248251
Mixed	Epidermis/LRC	GO:0016020	membrane	6	1827	62	4.85	1.24	0.355867	0.355867
Mixed	Initials	GO:0008017	microtubule binding	3	189	48	0.39	7.73	0.00689177	0.0413506
Mixed	Initials	GO:0004672	protein kinase activity	4	854	48	1.75	2.28	0.0975606	0.195121
Mixed	Initials	GO:0005886	plasma membrane	4	770	48	1.58	2.53	0.072824	0.195121
Mixed	Initials	GO:0006468	protein phosphorylation	5	1314	48	2.7	1.85	0.130976	0.196464
Mixed	Initials	GO:0016020	membrane	5	1827	48	3.75	1.33	0.320698	0.384838
Mixed	Initials	GO:0003700	DNA-binding transcription factor activity	3	1131	48	2.32	1.29	0.412163	0.412163
Mixed	Mature Cortex I	GO:0016020	membrane	3	1827	28	2.19	1.37	0.376261	0.376261
Mixed	Mature Cortex I	GO:0006355	regulation of DNA-templated transcription	3	1365	28	1.64	1.83	0.222733	0.376261
Mixed	Mature Cortex II	GO:0016887	ATP hydrolysis activity	5	485	65	1.35	3.71	0.011224	0.0488349
Mixed	Mature Cortex II	GO:0005509	calcium ion binding	4	329	65	0.91	4.37	0.0133186	0.0488349
Mixed	Mature Cortex II	GO:0007165	signal transduction	3	154	65	0.43	7	0.00909273	0.0488349
Mixed	Mature Cortex II	GO:0005886	plasma membrane	6	770	65	2.14	2.8	0.0199838	0.0549554
Mixed	Mature Cortex II	GO:0006355	regulation of DNA-templated transcription	8	1365	65	3.8	2.11	0.0349049	0.0767908
Mixed	Mature Cortex II	GO:0016567	protein ubiquitination	3	352	65	0.98	3.06	0.0748093	0.13715
Mixed	Mature Cortex II	GO:0004674	protein serine/threonine kinase activity	3	404	65	1.12	2.67	0.102539	0.161133
Mixed	Mature Cortex II	GO:0006468	protein phosphorylation	6	1314	65	3.65	1.64	0.157596	0.216695
Mixed	Mature Cortex II	GO:0016020	membrane	7	1827	65	5.08	1.38	0.243802	0.29798
Mixed	Mature Cortex II	GO:0004672	protein kinase activity	3	854	65	2.38	1.26	0.42571	0.468281
Mixed	Mature Cortex II	GO:0003700	DNA-binding transcription factor activity	3	1131	65	3.15	0.95	0.614981	0.614981
Mixed	Mature Endodermis	GO:0016020	membrane	6	1827	45	3.52	1.71	0.136311	0.272623
Mixed	Mature Endodermis	GO:0003700	DNA-binding transcription factor activity	5	1131	45	2.18	2.3	0.0650905	0.272623
Mixed	Mature Endodermis	GO:0006355	regulation of DNA-templated transcription	5	1365	45	2.63	1.9	0.12036	0.272623
Mixed	Mature Endodermis	GO:0004672	protein kinase activity	3	854	45	1.64	1.82	0.226262	0.339394
Mixed	Mature Endodermis	GO:0005737	cytoplasm	4	1541	45	2.97	1.35	0.345011	0.414014
Mixed	Mature Endodermis	GO:0006468	protein phosphorylation	3	1314	45	2.53	1.19	0.467866	0.467866
Mixed	Mature Outer Cortex I	GO:0005975	carbohydrate metabolic process	6	369	55	0.87	6.91	0.000224518	0.00224518
Mixed	Mature Outer Cortex I	GO:0004553	hydrolase activity, hydrolyzing O-glycosyl compounds	4	192	55	0.45	8.85	0.00108531	0.00542654
Mixed	Mature Outer Cortex I	GO:0005576	extracellular region	3	188	55	0.44	6.78	0.00988924	0.0329641
Mixed	Mature Outer Cortex I	GO:0055085	transmembrane transport	4	559	55	1.32	3.04	0.0423777	0.0998925
Mixed	Mature Outer Cortex I	GO:0004672	protein kinase activity	5	854	55	2.01	2.49	0.0499462	0.0998925
Mixed	Mature Outer Cortex I	GO:0006355	regulation of DNA-templated transcription	6	1365	55	3.21	1.87	0.100313	0.167189
Mixed	Mature Outer Cortex I	GO:0006468	protein phosphorylation	5	1314	55	3.09	1.62	0.195594	0.27942
Mixed	Mature Outer Cortex I	GO:0003700	DNA-binding transcription factor activity	4	1131	55	2.66	1.5	0.275424	0.344281
Mixed	Mature Outer Cortex I	GO:0003677	DNA binding	4	1205	55	2.84	1.41	0.314909	0.349899
Mixed	Mature Outer Cortex I	GO:0016020	membrane	5	1827	55	4.3	1.16	0.431796	0.431796
Mixed	Mature Outer Cortex II	GO:0055085	transmembrane transport	9	559	56	1.34	6.72	6.68751e-06	7.35626e-05
Mixed	Mature Outer Cortex II	GO:0015267	channel activity	3	26	56	0.06	48.16	3.25759e-05	0.000179167
Mixed	Mature Outer Cortex II	GO:0022857	transmembrane transporter activity	4	244	56	0.58	6.84	0.00278213	0.0102011
Mixed	Mature Outer Cortex II	GO:0016020	membrane	10	1827	56	4.38	2.28	0.0107489	0.0236477
Mixed	Mature Outer Cortex II	GO:0004601	peroxidase activity	3	182	56	0.44	6.88	0.0095152	0.0236477
Mixed	Mature Outer Cortex II	GO:0006355	regulation of DNA-templated transcription	7	1365	56	3.27	2.14	0.0435876	0.0799105
Mixed	Mature Outer Cortex II	GO:0020037	heme binding	3	498	56	1.19	2.51	0.116936	0.183757
Mixed	Mature Outer Cortex II	GO:0004672	protein kinase activity	4	854	56	2.05	1.95	0.147762	0.203172
Mixed	Mature Outer Cortex II	GO:0003677	DNA binding	4	1205	56	2.89	1.39	0.326742	0.399351
Mixed	Mature Outer Cortex II	GO:0006468	protein phosphorylation	4	1314	56	3.15	1.27	0.386911	0.425602
Mixed	Mature Outer Cortex II	GO:0003700	DNA-binding transcription factor activity	3	1131	56	2.71	1.11	0.513303	0.513303
Mixed	Mature Pith	GO:0042744	hydrogen peroxide catabolic process	4	160	28	0.19	20.87	3.81007e-05	7.33144e-05
Mixed	Mature Pith	GO:0006979	response to oxidative stress	4	166	28	0.2	20.11	4.39887e-05	7.33144e-05
Mixed	Mature Pith	GO:0020037	heme binding	6	498	28	0.6	10.06	2.29631e-05	7.33144e-05
Mixed	Mature Pith	GO:0004601	peroxidase activity	4	182	28	0.22	18.35	6.29333e-05	7.86666e-05
Mixed	Mature Pith	GO:0005975	carbohydrate metabolic process	3	369	28	0.44	6.79	0.00954473	0.00954473
Mixed	Mature Stele	GO:0003700	DNA-binding transcription factor activity	7	1131	41	1.98	3.53	0.00323756	0.0226629
Mixed	Mature Stele	GO:0005886	plasma membrane	5	770	41	1.35	3.7	0.0107655	0.0376793
Mixed	Mature Stele	GO:0004674	protein serine/threonine kinase activity	3	404	41	0.71	4.23	0.0336759	0.0589329
Mixed	Mature Stele	GO:0006355	regulation of DNA-templated transcription	6	1365	41	2.39	2.51	0.0305978	0.0589329
Mixed	Mature Stele	GO:0055085	transmembrane transport	3	559	41	0.98	3.06	0.0743611	0.0914214
Mixed	Mature Stele	GO:0006468	protein phosphorylation	5	1314	41	2.31	2.17	0.0783612	0.0914214
Mixed	Mature Stele	GO:0003677	DNA binding	4	1205	41	2.11	1.89	0.159258	0.159258
Mixed	QC	GO:0003700	DNA-binding transcription factor activity	7	1131	53	2.56	2.73	0.0134645	0.0471258
Mixed	QC	GO:0009507	chloroplast	4	401	53	0.91	4.4	0.0129056	0.0471258
Mixed	QC	GO:0006355	regulation of DNA-templated transcription	7	1365	53	3.1	2.26	0.0336208	0.0784485
Mixed	QC	GO:0003677	DNA binding	6	1205	53	2.73	2.2	0.0542273	0.0948977
Mixed	QC	GO:0006508	proteolysis	3	507	53	1.15	2.61	0.107614	0.15066
Mixed	QC	GO:0005737	cytoplasm	4	1541	53	3.49	1.14	0.46591	0.543562
Mixed	QC	GO:0006468	protein phosphorylation	3	1314	53	2.98	1.01	0.578898	0.578898
Mixed	Stele	GO:0004568	chitinase activity	3	32	63	0.09	34.78	8.75525e-05	0.00122573
Mixed	Stele	GO:0016747	acyltransferase activity, transferring groups other than amino-acyl groups	4	146	63	0.39	10.16	0.000653896	0.00457727
Mixed	Stele	GO:0005576	extracellular region	4	188	63	0.51	7.89	0.00166805	0.00778424
Mixed	Stele	GO:0043565	sequence-specific DNA binding	4	336	63	0.91	4.42	0.0128529	0.044985
Mixed	Stele	GO:0005794	Golgi apparatus	3	298	63	0.8	3.73	0.0465479	0.130334
Mixed	Stele	GO:0004674	protein serine/threonine kinase activity	3	404	63	1.09	2.75	0.0955307	0.191061
Mixed	Stele	GO:0009507	chloroplast	3	401	63	1.08	2.78	0.0939311	0.191061
Mixed	Stele	GO:0005886	plasma membrane	4	770	63	2.08	1.93	0.153581	0.225353
Mixed	Stele	GO:0006355	regulation of DNA-templated transcription	6	1365	63	3.68	1.63	0.160966	0.225353
Mixed	Stele	GO:0020037	heme binding	3	498	63	1.34	2.23	0.150851	0.225353
Mixed	Stele	GO:0006468	protein phosphorylation	5	1314	63	3.54	1.41	0.279747	0.356042
Mixed	Stele	GO:0003700	DNA-binding transcription factor activity	4	1131	63	3.05	1.31	0.363894	0.424543
Mixed	Stele	GO:0004672	protein kinase activity	3	854	63	2.3	1.3	0.406061	0.437296
Mixed	Stele	GO:0016020	membrane	4	1827	63	4.92	0.81	0.735924	0.735924
Mixed	Xylem	GO:0003777	microtubule motor activity	4	64	83	0.23	17.6	7.98768e-05	0.000486337
Mixed	Xylem	GO:0008017	microtubule binding	6	189	83	0.67	8.94	5.81581e-05	0.000486337
Mixed	Xylem	GO:0005794	Golgi apparatus	7	298	83	1.06	6.61	9.26356e-05	0.000486337
Mixed	Xylem	GO:0009834	plant-type secondary cell wall biogenesis	4	51	83	0.18	22.09	3.25373e-05	0.000486337
Mixed	Xylem	GO:0007018	microtubule-based movement	4	73	83	0.26	15.43	0.000133555	0.00056093
Mixed	Xylem	GO:0016760	cellulose synthase (UDP-forming) activity	3	36	83	0.13	23.47	0.000283323	0.000991629
Mixed	Xylem	GO:0030244	cellulose biosynthetic process	3	40	83	0.14	21.12	0.000388057	0.00116417
Mixed	Xylem	GO:0000139	Golgi membrane	4	120	83	0.43	9.39	0.000888337	0.00233189
Mixed	Xylem	GO:0016413	O-acetyltransferase activity	3	62	83	0.22	13.63	0.0014043	0.00327671
Mixed	Xylem	GO:0006468	protein phosphorylation	10	1314	83	4.67	2.14	0.0178017	0.0373837
Mixed	Xylem	GO:0004672	protein kinase activity	7	854	83	3.03	2.31	0.0320811	0.0561545
Mixed	Xylem	GO:0005783	endoplasmic reticulum	4	337	83	1.2	3.34	0.0320883	0.0561545
Mixed	Xylem	GO:0005886	plasma membrane	6	770	83	2.73	2.19	0.0560774	0.0841162
Mixed	Xylem	GO:0004674	protein serine/threonine kinase activity	4	404	83	1.43	2.79	0.0557885	0.0841162
Mixed	Xylem	GO:0016887	ATP hydrolysis activity	4	485	83	1.72	2.32	0.0941629	0.131828
Mixed	Xylem	GO:0016020	membrane	10	1827	83	6.49	1.54	0.112395	0.138841
Mixed	Xylem	GO:0003700	DNA-binding transcription factor activity	7	1131	83	4.02	1.74	0.106812	0.138841
Mixed	Xylem	GO:0005737	cytoplasm	8	1541	83	5.47	1.46	0.180265	0.21031
Mixed	Xylem	GO:0005829	cytosol	4	783	83	2.78	1.44	0.302795	0.334668
Mixed	Xylem	GO:0006355	regulation of DNA-templated transcription	5	1365	83	4.85	1.03	0.537223	0.564084
Mixed	Xylem	GO:0003677	DNA binding	4	1205	83	4.28	0.93	0.625649	0.625649
